# Polyamine dysregulation converges with RASopathies on RAS/MAPK and sensory processing phenotypes in *Drosophila*

**DOI:** 10.64898/2026.01.23.701032

**Authors:** Boyd van Reijmersdal, Melanie de Wit, Kai Prins, Zubi Aimee Govers, Pleuni Schreurs, Marina Boon, Marije Been, Spencer G. Jones, Annette Schenck

## Abstract

RASopathies are developmental conditions associated with cognitive and sensory processing impairments. They are caused by pathogenic variants in genes that result in overactivation of the RAS/MAPK signaling pathway. Genes linked to this pathway have been reported to be enriched among *Drosophila* models with habituation deficits, a behavioral phenotype reflecting sensory filtering. To identify hidden RASopathies – monogenic disorders that converge on RAS/MAPK overactivation without being classically linked to the pathway – we generated 89 and screened 41 viable habituation-deficient *Drosophila* RNAi models for RAS/MAPK overactivation, measured as an increased phosphorylated ERK to ERK ratio. This screen identified *Sms*, the ortholog of human spermine synthase (*SMS*), implicated in Snyder-Robinson syndrome. RAS/MAPK overactivation along with hyperreactivity and habituation impairments are confirmed in a full loss-of-function mutant. A RNAi screen targeting polyamine pathway genes identified *Sat* (human *SAT1/2*, *SATL1*) to reproduce these phenotypes. Knockdown of *Sms* or *Sat* in GABAergic neurons impaired habituation, implicating polyamine metabolism in inhibitory circuit function. These findings reveal previously unrecognized convergence between polyamine dysregulation and RASopathies, suggesting shared therapeutic opportunities through modulation of either pathway.

**SUMMARY STATEMENT:** Using *Drosophila*, we uncovered polyamine metabolism genes, *Sms* and *Sat*, as modulators of RAS/MAPK and sensory processing, revealing a shared mechanism between polyaminopathies and RASopathies that may inform unified therapies.
