## Supplementary tables 1-4 for "Polyamine dysregulation converges with RASopathies on RAS/MAPK and sensory processing phenotypes in *Drosophila*"

### Sheet: S1
Human disease gene	Drosophila model				ELISA results		Linear model results						Original habituation phenotype
Human gene	Fly Gene	FBgn	OrderID (VDRC)	RNAi library (VDRC)	fold change (pERK / ERK of model vs control)	replicates	estimate	SE	df	t_ratio	pval	pval fdr	reference
NF1	Nf1	FBgn0015269	35877	GD	2.19613	4	0.320799	0.0556677	183.249	5.76275	3.44622e-08	1.41295e-06	Fenckova et al. 2019
SMS	Sms	FBgn0036272	26501	GD	1.74506	4	0.16164	0.0514782	175.522	3.13996	0.00198295	0.0203252	Fenckova et al. 2019
SETD2	Set2	FBgn0030486	106459	KK	1.63223	1	0.180187	0.0965453	171.739	1.86635	0.063698	0.261162	unpublished
SPRED1	Spred	FBgn0020767	18024	GD	1.61366	4	0.186827	0.0540279	179.151	3.45797	0.000679928	0.0118562	Fenckova et al. 2019
GRIN2A GRIN2B	Nmdar2	FBgn0053513	3196	GD	1.42484	8	0.0794522	0.0394367	179.389	2.01468	0.0454317	0.232837	Stessman et al. 2017
MANBA	β-Man	FBgn0037215	110464	KK	1.33678	5	0.129627	0.0497862	181.364	2.60368	0.00998671	0.081891	Fenckova et al. 2019
SCP2	ScpX	FBgn0015808	106851	KK	1.23793	5	0.0959412	0.0497862	181.364	1.92706	0.0555344	0.25299	unpublished
PDE4A/B/C/D	dnc	FBgn0000479	107967	KK	1.23218	3	0.0983004	0.0614657	179.244	1.59927	0.111521	0.315589	Fenckova et al. 2019
ARX	al	FBgn0000061	101981	KK	1.19894	5	0.0337156	0.0483732	175.256	0.696989	0.486733	0.807812	Fenckova et al. 2019
LAMA2 LAMA1	wb	FBgn0261563	102919	KK	1.17979	5	0.0486118	0.0497862	181.364	0.976411	0.330162	0.644601	Fenckova et al. 2019
NRXN1	Nrx-1	FBgn0038975	36328	GD	1.168	4	0.0102691	0.0526202	177.007	0.195156	0.845495	0.947603	Fenckova et al. 2019
EHMT1	G9a	FBgn0040372	25474	GD	1.15518	3	0.0417506	0.0608823	179.912	0.68576	0.493747	0.807812	Fenckova et al. 2019
MMADHC	CG12118	FBgn0030101	107834	KK	1.14176	4	0.181377	0.0535187	174.092	3.38904	0.000867526	0.0118562	Fenckova et al. 2019
ZMYND8	CG1815	FBgn0039863	40132	GD	1.12987	4	0.00678856	0.0526202	177.007	0.129011	0.897496	0.947603	Dias et al. 2022
GABRB3	Lcch3	FBgn0010240	37408	GD	1.10244	4	0.0336492	0.0528818	178.127	0.636311	0.525391	0.807812	Stessman et al. 2017
UPF3B	Upf3	FBgn0034923	31444	GD	1.0878	5	0.0124537	0.0484671	172.027	0.256952	0.797523	0.947603	Fenckova et al. 2019
SUOX	CG7280	FBgn0030966	18550	GD	1.06578	4	0.0157221	0.0528818	178.127	0.297307	0.766578	0.947603	unpublished
FOXP1	FoxP	FBgn0262477	15732	GD	1.06057	3	0.0144543	0.0601814	177.866	0.240179	0.810468	0.947603	Castells-Nobau et al. 2019
NSD1	Mes-4	FBgn0039559	10836	GD	1.04533	4	0.0318077	0.0533338	177.187	0.596389	0.551677	0.807812	Fenckova et al. 2019
ANKRD11	CG10984	FBgn0036305	110273	KK	1.04386	4	0.0066339	0.0534569	176.597	0.124098	0.901379	0.947603	unpublished
ATRX	XNP	FBgn0039338	10618	GD	1.0376	6	0.00715188	0.0455163	179.708	0.157128	0.87532	0.947603	Fenckova et al. 2019
KDM5C	lid	FBgn0031759	42203	GD	1.02859	3	0.0252944	0.0611934	176.983	0.413351	0.67985	0.929128	Fenckova et al. 2019
HTR2A HTR2C	5-HT2B	FBgn0261929	11462	GD	1.02268	6	0.0151735	0.0447661	177.98	0.338952	0.735046	0.947603	unpublished
PEX1	Pex1	FBgn0013563	27741	GD	1.01897	5	-0.0784047	0.0480435	173.962	-1.63195	0.104498	0.315589	Fenckova et al. 2019
GPHN	cin	FBgn0000316	105441	KK	1.00694	4	-0.0490873	0.0538113	177.944	-0.912212	0.362891	0.676297	Fenckova et al. 2019
MTRR	CG14882	FBgn0038429	38838	GD	0.99316	4	0.0571052	0.0543216	178.185	1.05124	0.294571	0.60387	unpublished
NCKAP1	hem	FBgn0011771	103380	KK	0.987001	3	-0.0743288	0.0602051	176.73	-1.23459	0.218621	0.514152	Stessman et al. 2017
ASPM	asp	FBgn0000140	2911	GD	0.98001	4	0.0339833	0.0543216	178.185	0.625594	0.532382	0.807812	unpublished
GRIK2	CG3822	FBgn0038837	110201	KK	0.975768	3	-0.00103003	0.0631199	172.851	-0.0163187	0.986999	0.995494	Fenckova et al. 2019
NEDD4L	Nedd4	FBgn0259174	108475	KK	0.970052	3	0.0723093	0.0611038	174.555	1.18339	0.238266	0.514152	unpublished
ASL	CG9510	FBgn0032076	44682	GD	0.945952	4	-0.0749785	0.0582172	165.808	-1.28791	0.199572	0.511403	Fenckova et al. 2019
FMR1	Fmr1	FBgn0028734	8933	GD	0.927342	4	-0.000307807	0.0544234	175.611	-0.00565579	0.995494	0.995494	Fenckova et al. 2019
SLC12A2	Ncc69	FBgn0036279	106499	KK	0.915477	4	-0.0635374	0.0534569	176.597	-1.18857	0.236204	0.514152	unpublished
MOCS2	Mocs2	FBgn0039280	106248	KK	0.897925	5	0.0767258	0.0484809	173.921	1.5826	0.115329	0.315589	Fenckova et al. 2019
TIMM8A	Tim8	FBgn0027359	101349	KK	0.89029	5	-0.0224634	0.0486807	179.93	-0.461444	0.645038	0.91195	Fenckova et al. 2019
GCSH	ppl	FBgn0027945	101751	KK	0.880593	5	-0.0326295	0.0497862	181.364	-0.655392	0.513046	0.807812	Fenckova et al. 2019
GPC3	dally	FBgn0263930	14136	GD	0.859399	6	-0.0754477	0.0455163	179.708	-1.6576	0.0991432	0.315589	Fenckova et al. 2019
PACS1	KrT95D	FBgn0020647	105151	KK	0.850581	3	0.0155293	0.0611038	174.555	0.254146	0.799682	0.947603	unpublished
BCKDHA	CG8199	FBgn0037709	24231	GD	0.8472	6	-0.0708132	0.0447661	177.98	-1.58185	0.115459	0.315589	Fenckova et al. 2019
MBD5	sba	FBgn0016754	32230	GD	0.833187	6	-0.0974541	0.0455163	179.708	-2.14108	0.0336149	0.196887	unpublished
WDFY3	bchs	FBgn0043362	45028	GD	0.747545	6	-0.108543	0.0445375	179.359	-2.43711	0.0157814	0.107839	Stessman et al. 2017
ACVR1	sax	FBgn0003317	42457	GD		lethal							Fenckova et al. 2019
ADCY1/3/5/6/8	rut	FBgn0003301	5569	GD		lethal							unpublished
ALG1	CG18012	FBgn0038552	20580	GD		lethal							Fenckova et al. 2019
AP3B1	rb	FBgn0003210	38503	GD		lethal							Fenckova et al. 2019
APTX	CG5316	FBgn0038704	108346	KK		lethal							Fenckova et al. 2019
ATP7A	ATP7	FBgn0030343	8315	GD		lethal							Fenckova et al. 2019
CASP2	Dronc	FBgn0026404	100424	KK		lethal							Fenckova et al. 2019
COG7	Cog7	FBgn0051040	105468	KK		lethal							Fenckova et al. 2019
COX10	CG5037	FBgn0032222	42786	GD		lethal							Fenckova et al. 2019
DMPK	gek	FBgn0023081	107207	KK		lethal							Fenckova et al. 2019
DSCAM	Dscam2	FBgn0265296	1100	GD		lethal							unpublished
FKRP	CG15651	FBgn0034567	105421	KK		lethal							Fenckova et al. 2019
GAD1	Gad1	FBgn0004516	32344	GD		lethal							Fenckova et al. 2019
GALE	Gale	FBgn0035147	47408	GD		lethal							Fenckova et al. 2019
GDI1	Gdi	FBgn0004868	108693	KK		lethal							Fenckova et al. 2019
GK	Gyk	FBgn0025592	52478	GD		lethal							Fenckova et al. 2019
GLDC	CG3999	FBgn0037801	105165	KK		lethal							Fenckova et al. 2019
GLI2 GLI3	ci	FBgn0004859	105620	KK		lethal							Fenckova et al. 2019
GTF3C3	CG8950	FBgn0034186	36069	GD		lethal							De Hayr et al. 2025
KAT6B KAT6A	enok	FBgn0034975	37526	GD		lethal							unpublished
LARP4B	CG11505	FBgn0035424	105949	KK		lethal							unpublished
LRP2	mgl	FBgn0261260	105387	KK		lethal							unpublished
LZTR1	CG3711	FBgn0040344	13008	GD		lethal							unpublished
MAPK1	rl	FBgn0003256	109108	KK		lethal							unpublished
NCOR1	Smr	FBgn0265523	106701	KK		lethal							Stessman et al. 2017
PASK	Pask	FBgn0034950	107025	KK		lethal							unpublished
PIGV	veg	FBgn0015562	8144	GD		lethal							Fenckova et al. 2019
POGZ	row	FBgn0033998	28196	GD		lethal							Fenckova et al. 2019
PRPS1	CG6767	FBgn0036030	35111	GD		lethal							Fenckova et al. 2019
PTEN	Pten	FBgn0026379	101475	KK		lethal							Fenckova et al. 2019
RAB39B	Rab39	FBgn0029959	31665	GD		lethal							Fenckova et al. 2019
SHANK2 SHANK3	Prosap	FBgn0040752	44830	GD		lethal							unpublished
SHH	hh	FBgn0004644	109454	KK		lethal							Fenckova et al. 2019
SLC25A15	CG1628	FBgn0030218	47475	GD		lethal							Fenckova et al. 2019
SLC35C1	nac	FBgn0037567	105410	KK		lethal							Fenckova et al. 2019
SMC1A	SMC1	FBgn0040283	108922	KK		lethal							Fenckova et al. 2019
SNAP29	usnp	FBgn0034913	18173	GD		lethal							Fenckova et al. 2019
SOS1	Sos	FBgn0001965	42848	GD		lethal							Fenckova et al. 2019
SRCAP	dom	FBgn0020306	7787	GD		lethal							Stessman et al. 2017
STXBP1	Rop	FBgn0004574	19696	GD		lethal							unpublished
TBL1XR1	ebi	FBgn0263933	40862	GD		lethal							unpublished
TCF4	da	FBgn0000413	51297	GD		lethal							Stessman et al. 2017, Fenckova et al. 2019
TPI1	Tpi	FBgn0086355	25643	GD		lethal							Fenckova et al. 2019
TRAPPC9	bru	FBgn0261787	107021	KK		lethal							unpublished
TSC1	Tsc1	FBgn0026317	22252	GD		lethal							Fenckova et al. 2019
UPB1	pyd3	FBgn0037513	25610	GD		lethal							Fenckova et al. 2019
WAC	CG8949	FBgn0030812	107328	KK		lethal							Fenckova et al. 2019
ZEB2	zfh1	FBgn0004606	103205	KK		lethal							Fenckova et al. 2019

### Sheet: S2
Human Gene	Gene Fly	Flybase ID	Order number	Exclusion criterion
PCNT	cp309	FBgn0086690	101296	KK40D insertion
CC2D2A	CG43370	FBgn0263113	100302	KK40D insertion
KCNQ2	KCNQ	FBgn0033494	106655	KK40D insertion
KCNK9	Task7	FBgn0037690	106135	KK40D insertion
ARHGEF6	RtGEF	FBgn0015803	105093	KK40D insertion
KMT5B	Hmt4-20	FBgn0025639	106849	KK40D insertion
CHD7 CHD8	kis	FBgn0086902	109414	KK40D insertion
ANK3	Ank2	FBgn0261788	107238	KK40D insertion
CACNA1G	Ca-α1T	FBgn0264386	108827	KK40D insertion
GIGYF2	CG11148	FBgn0039936	105985	KK40D insertion
PHGDH	CG6287	FBgn0032350	100689	KK40D insertion
GALT	Galt	FBgn0031845	100025	KK40D insertion
HCN1	Ih	FBgn0263397	110274	KK40D insertion
SYN1	Syn	FBgn0004575	110606	KK40D insertion
EIF2AK3	PEK	FBgn0037327	110278	KK40D insertion
SLC16A2	kar	FBgn0001296	105429	KK40D insertion
ZDHHC16	CG5880	FBgn0039489	105965	KK40D insertion
SLC17A5	CG4288	FBgn0038799	104145	KK40D insertion
SCAPER	ssp3	FBgn0032723	105858	KK40D insertion
GATAD2B	simj	FBgn0010762	100285	KK40D insertion
CEP89	CG8214	FBgn0034037	101132	KK40D insertion
AP1S1 AP1S2	AP-1σ	FBgn0039132	107322	KK40D insertion
MCPH1	MCPH1	FBgn0260959	101243	KK40D insertion
NUCB1	NUCB1	FBgn0052190	100688	No associated NDD
DMRT2	dmrt11E	FBgn0030477	104423	No associated NDD
IFT88	nompB	FBgn0016919	104419	No associated NDD
NT5DC1	CG2277	FBgn0035204	108903	No associated NDD
GGT1	Ggt-1	FBgn0030932	18545	No associated NDD
ADCY9	Ac13E	FBgn0022710	110750	No associated NDD
DLG3 DLG2	dlg1	FBgn0001624	109274	No associated NDD
MGEA5	Oga	FBgn0038870	41823	No associated NDD
NT5DC2 NT5DC3	CG1814	FBgn0033426	19096	No associated NDD
MTA3	MTA1-like	FBgn0027951	110632	No associated NDD
GABRR1	Rdl	FBgn0004244	100429	No associated NDD
SLC17A6 SLC17A7	VGlut	FBgn0031424	104324	No associated NDD
WDR33	Wdr33	FBgn0046222	16186	No associated NDD
GABBR1	GABA-B-R1	FBgn0260446	BL28353	No VDRC line
BOD1	CG5514	FBgn0039560	BL32928	No VDRC line
KMT2D KMT2C	trr	FBgn0023518	BL29563	No VDRC line
DLGAP1 DLGAP3	vlc	FBgn0259978	BL40925	No VDRC line
FBXO25 FBXO32	CG11658	FBgn0036196	BL31373	No VDRC line
TTBK1	Asator	FBgn0039908	BL55902	No VDRC line
ALG9	CG11851	FBgn0039293	3419	X-chromosome insertion
CBS	Cbs	FBgn0031148	32946	X-chromosome insertion
RALGDS	CG4270	FBgn0031407	34105	X-chromosome insertion
CRBN	CG3925	FBgn0037780	40487	X-chromosome insertion
RNASEH2A	CG13690	FBgn0031252	24648	X-chromosome insertion
DPYD	su(r)	FBgn0086450	19279	X-chromosome insertion
CEP290	CG13889	FBgn0035168	17732	X-chromosome insertion
PC	CG1516	FBgn0027580	41577	X-chromosome insertion
PUS7	CG6745	FBgn0035901	26030	X-chromosome insertion
PTPN11	csw	FBgn0000382	21756	X-chromosome insertion
PAK3	Pak	FBgn0014001	12553	X-chromosome insertion
ERCC2	Xpd	FBgn0261850	41021	X-chromosome insertion
NOS1	Nos	FBgn0011676	27722	X-chromosome insertion
CASK	cask	FBgn0013759	34184	Not available
UBE2A	UbcD6	FBgn0004436	46927	Not available

### Sheet: S3
term_name	p_value	enrichment	genes (FC > 0.5)	genes (FC < -0.5)
ERK1 and ERK2 cascade	9.86e-08	1.74381	Erbb4,Fn1,Epha4,Phlpp1,Dstyk,Notch1,Abl1,Itgav,Avp,P2ry1,Rapgef2,Ntrk1,Notch2,Camk2d,Jun,Ece1,Epha2,Emilin1,Pdgfra,Kdr,Braf,Cntnap2,Gpnmb,Crhr2,Oxtr,Lmo3,Chrna10,Dusp4,Ednra,Ndrg4,Necab2,Nrp1,Drd2,Tnfaip8l3,Tpbg,Tlr9,Akap12,Esr1,Oprm1,Igf1,Grb10,Egfr,Spred2,Flt4,Nf1,Wnk4,Inhba,F2r,Fgf10,Ptk2b,Adra1a,Dab2,Myh9,Fbln1,Crkl,Casr,App,Tiam1,C3,Garem1,Sema6a,Cd74,Pdgfrb,Csf1r,Dcc,Acta2,Eif3a,Htr2c	Apip,Il1b,Rap1a,Ccl21d,Npy,Mturn,Phb2,Cib1,Cavin3,Pycard,Sirt3,Hras,Ccl25,Mt3,Pin1,Epor,Sema7a,Ctsh,Rap1b,Ramp3,Ccl9,Ccl6,Phb,Itgb1bp1,Btn2a2,Prxl2c,Ndrg2,Dynlt1b,Dynlt1f,Dusp1,Trem2,Gstp1,Vegfb
regulation of ERK1 and ERK2 cascade	3.81e-07	1.73607	Erbb4,Fn1,Epha4,Phlpp1,Dstyk,Notch1,Abl1,P2ry1,Rapgef2,Ntrk1,Notch2,Camk2d,Jun,Ece1,Epha2,Emilin1,Pdgfra,Kdr,Braf,Gpnmb,Crhr2,Lmo3,Chrna10,Dusp4,Ednra,Ndrg4,Necab2,Nrp1,Drd2,Tnfaip8l3,Tpbg,Tlr9,Akap12,Esr1,Oprm1,Igf1,Egfr,Spred2,Flt4,Nf1,Inhba,F2r,Fgf10,Ptk2b,Adra1a,Dab2,Myh9,Fbln1,Crkl,Casr,App,Tiam1,C3,Garem1,Sema6a,Cd74,Pdgfrb,Csf1r,Dcc,Acta2,Eif3a,Htr2c	Apip,Il1b,Rap1a,Ccl21d,Npy,Mturn,Phb2,Cib1,Cavin3,Pycard,Sirt3,Hras,Ccl25,Mt3,Pin1,Epor,Sema7a,Rap1b,Ramp3,Ccl9,Ccl6,Phb,Itgb1bp1,Btn2a2,Prxl2c,Ndrg2,Dynlt1b,Dynlt1f,Dusp1,Trem2,Gstp1,Vegfb
positive regulation of ERK1 and ERK2 cascade	2.87e-05	1.74135	Erbb4,Dstyk,Notch1,Abl1,P2ry1,Rapgef2,Ntrk1,Notch2,Camk2d,Jun,Pdgfra,Kdr,Braf,Gpnmb,Ednra,Ndrg4,Necab2,Nrp1,Drd2,Tnfaip8l3,Tpbg,Akap12,Esr1,Oprm1,Igf1,Egfr,Flt4,Inhba,F2r,Fgf10,Ptk2b,Adra1a,Myh9,Crkl,Casr,App,C3,Garem1,Cd74,Pdgfrb,Csf1r,Dcc,Acta2,Htr2c	Il1b,Rap1a,Ccl21d,Npy,Mturn,Phb2,Cib1,Cavin3,Pycard,Hras,Ccl25,Mt3,Epor,Sema7a,Rap1b,Ramp3,Ccl9,Ccl6,Phb,Prxl2c,Trem2,Vegfb
positive regulation of Ras protein signal transduction	0.00119883	3.04736	Itpkb,Notch1,Ntrk1,Notch2,Csf1,Dgki,Rasgrf1,Igf1,Fgf10,Sos1	Hras,Stk19
Ras protein signal transduction	0.0252291	1.60679	Ralgps2,Itpkb,Tgfb2,Notch1,Rapgef2,Ntrk1,Notch2,Csf1,Dhcr24,Ksr2,Dgki,Trim67,Rasgrf1,Igf1,Rapgef6,Ntn1,Ksr1,Nf1,Rapgef5,Fgf10,Sos1,Spry4,Plce1	Rapgef4,Dgkz,Rit1,Hras,Rassf1,Stk19
regulation of Ras protein signal transduction	0.0218658	1.91871	Itpkb,Tgfb2,Notch1,Ntrk1,Notch2,Csf1,Dgki,Trim67,Rasgrf1,Igf1,Nf1,Fgf10,Sos1,Spry4	Dgkz,Hras,Stk19
negative regulation of ERK1 and ERK2 cascade	0.0103386	1.82841	Epha4,Phlpp1,Abl1,Emilin1,Lmo3,Chrna10,Dusp4,Tlr9,Igf1,Spred2,Dab2,Fbln1,Sema6a,Eif3a	Sirt3,Pin1,Phb,Itgb1bp1,Btn2a2,Ndrg2,Dynlt1b,Dynlt1f,Dusp1,Gstp1

### Sheet: S4
Name	Genotype	Source	Human gene	Reference	Figure
Polyamine knockdown lines
SmsRNAi	w1118; P{GD11280}v26500	VDRC 26501	SMS	FBgn0036272	1,2,5
SatRNAi-1	w1118; P{GD17170}v49494	VDRC 49494	SAT1	FBgn0038302	4,5
SatRNAi-2	w1118; P{KK107727}VIE-260B	VDRC 104004	SAT1	FBgn0038302	4,5
Odc1RNAi-1	w1118; P{GD15056}v30038	VDRC 30038	ODC1	FBgn0013307	4
Odc2RNAi-1	w1118; P{GD17538}v50531	VDRC 50531	ODC1	FBgn0013308	4
Odc2RNAi-2	w1118; P{KK110751}VIE-260B	VDRC 104597	ODC1	FBgn0013308	4
SamDCRNAi-1	w1118; P{GD15152}v29734	VDRC 29734	AMD1	FBgn0019932	4
SpdSRNAi-1	w1118; P{GD13894}v35883	VDRC 35883	SRM	FBgn0037723	4
SpdSRNAi-2	w1118; P{KK100044}VIE-260B	VDRC 108077	SRM	FBgn0037723	4
control for RNAi's 1	w1118	VDRC 60000	wildtype control		1,2,4,5
control for RNAi's 2	y,w1118; Landing site VIE-260B	VDRC 60100	wildtype control		1,4,5
Driver lines
Act-Gal4	w-, UAS-Dcr2; Act-Gal4/CyO-GFP	In house recombined	-		1,2
Act-Gal4, GMR-wIR	w-; Act-Gal4/CyO; GMR-wIR;	In house recombined	-		4
elav-Gal4, GMR-wIR	w-; GMR-wIR; Elav-Gal4, UAS-Dcr2	In house recombined	-	Fenckova et al. (2019)	5
Gad1-Gal4, GMR-wIR	w-; Gad1-Gal4; GMR-wIR	In house recombined	-	Fenckova et al. (2019)	5
Mutant lines
Sms-	w-;; PBac{RB}Smse00382/TM3,Tb,Sb	BDSC 86001	SMS	Li et al. (2017)	2
Sms+	w-;;	VDRC 60000	wildtype control		2
Sms-, GMR-wIR	w-; GMR-wIR; PBac{RB}Smse00382/TM3,Tb,Sb	In house recombined	SMS		3
Sms+, GMR-wIR	w-; GMR-wIR;	In house recombined	wildtype control		3
Nf1E1	w-;; Nf1E1/TM6B,Tb,Hu	Gift from James Walker	NF1	Walker et al. (2006)	2,3
Nf1E2	w-;; Nf1E2/TM6B,Tb,Hu	Gift from James Walker	NF1	Walker et al. (2006)	3
Nf1+	w-;;	Gift from James Walker	wildtype control	Walker et al. (2006)	3
